# Retention of ES cell-derived 129S genome drives NLRP1 hypersensitivity and transcriptional deregulation in *Nlrp3^−/−^* mice

**DOI:** 10.1101/2024.01.03.573991

**Authors:** Felix D. Weiss, Yubell Alvarez, Anshupa Sahu, Farhad Shakeri, Hye Eun Lee, Anne-Kathrin Gellner, Andreas Buness, Eicke Latz, Felix Meissner

## Abstract

Immune response genes are highly polymorphic in humans and mice, with heterogeneity amongst loci driving strain-specific host defense responses. The inadvertent retention of polymorphic loci can introduce confounding phenotypes, leading to erroneous conclusions, and impeding scientific advancement. In this study, we employ a combination of RNAseq and variant calling analyses and identify a substantial region of 129S genome, including the highly polymorphic *Nlrp1* locus proximal to *Nlrp3*, in one of the most commonly used mouse models of NLRP3 deficiency. We show that increased expression of 129S NLRP1b sensitizes *Nlrp3*^−/−^ macrophages to NLRP1 inflammasome activation. Furthermore, the presence of 129S genome leads to altered gene and protein regulation across multiple cell-types, including of the key tissue-resident macrophage marker, TIM4. To address the challenge of resolving NLRP3-dependent phenotypes, we introduce and validate a conditional *Nlrp3* allele, enabling precise temporal and cell-type-specific control over *Nlrp3* deletion. Our study establishes a generic framework to identify functionally relevant SNPs and assess genomic contamination in transgenic mice. This allows for unambiguous attribution of phenotypes to the target gene and advances the precision and reliability of research in the field of host defense responses.
