## Supplementary material for "Retention of ES cell-derived 129S genome drives NLRP1 hypersensitivity and transcriptional deregulation in *Nlrp3^−/−^* mice": ST4. NLRP3ko Macrophage 129S SNPs

### Sheet: Sheet 1
ensembl_gene_id	external_gene_name.x	start_position	end_position	chromosome_name	external_gene_name.y	nMutations
ENSMUSG00000042032	Mat2b	40679314	40695203	11	Mat2b	4
ENSMUSG00000020326	Ccng1	40748552	40755311	11	Ccng1	2
ENSMUSG00000041231	Ublcp1	44454571	44470498	11	Ublcp1	3
ENSMUSG00000019189	Rnf145	44518964	44565520	11	Rnf145	4
ENSMUSG00000006169	Clint1	45851964	45910625	11	Clint1	1
ENSMUSG00000044847	Lsm11	45928269	45944935	11	Lsm11	1
ENSMUSG00000011254	Thg1l	45946843	45955494	11	Thg1l	1
ENSMUSG00000020340	Cyfip2	46193850	46312859	11	Cyfip2	5
ENSMUSG00000020399	Havcr2	46454935	46481255	11	Havcr2	6
ENSMUSG00000055546	Timd4	46810800	46844332	11	Timd4	3
ENSMUSG00000052298	Cdc42se2	54717456	54787675	11	Cdc42se2	1
ENSMUSG00000020400	Tnip1	54910785	54962917	11	Tnip1	1
ENSMUSG00000018340	Anxa6	54979108	55033445	11	Anxa6	11
ENSMUSG00000018583	G3bp1	55469685	55504838	11	G3bp1	8
ENSMUSG00000020523	Fam114a2	57482993	57518617	11	Fam114a2	11
ENSMUSG00000020522	Mfap3	57518664	57533815	11	Mfap3	34
ENSMUSG00000020520	Galnt10	57645442	57787514	11	Galnt10	44
ENSMUSG00000087165	2010001A14Rik	57795499	57801417	11	2010001A14Rik	4
ENSMUSG00000020519	Sap30l	57801637	57810217	11	Sap30l	2
ENSMUSG00000037331	Larp1	58009064	58062034	11	Larp1	14
ENSMUSG00000020515	Cnot8	58104153	58118594	11	Cnot8	11
ENSMUSG00000037275	Gemin5	58120002	58168539	11	Gemin5	20
ENSMUSG00000020514	Mrpl22	58171661	58179565	11	Mrpl22	1
ENSMUSG00000078853	Igtp	58199556	58207591	11	Igtp	7
ENSMUSG00000069874	Irgm2	58199618	58222782	11	Irgm2	34
ENSMUSG00000037243	Zfp692	58307069	58314627	11	Zfp692	8
ENSMUSG00000049755	Zfp672	58315114	58330339	11	Zfp672	8
ENSMUSG00000013646	Sh3bp5l	58330724	58347728	11	Sh3bp5l	9
ENSMUSG00000072915	Gm12258	58847158	58861956	11	Gm12258	3
ENSMUSG00000020491	2810021J22Rik	58867216	58883288	11	2810021J22Rik	3
ENSMUSG00000037001	Zfp39	58888153	58904225	11	Zfp39	9
ENSMUSG00000020496	Rnf187	58932288	58938916	11	Rnf187	9
ENSMUSG00000036964	Trim17	58954685	58973098	11	Trim17	16
ENSMUSG00000078851	H2aw	58954685	58956830	11	H2aw	16
ENSMUSG00000020455	Trim11	58978093	58991458	11	Trim11	23
ENSMUSG00000049287	Iba57	59155369	59163739	11	Iba57	9
ENSMUSG00000020444	Guk1	59183875	59192212	11	Guk1	3
ENSMUSG00000036860	Mrpl55	59202486	59206134	11	Mrpl55	5
ENSMUSG00000020441	2310033P09Rik	59208321	59210738	11	2310033P09Rik	3
ENSMUSG00000048076	Arf1	59211412	59228270	11	Arf1	3
ENSMUSG00000020472	Zkscan17	59485520	59526751	11	Zkscan17	1
ENSMUSG00000062115	Rai1	60105013	60199197	11	Rai1	4
ENSMUSG00000020538	Srebf1	60199089	60222581	11	Srebf1	4
ENSMUSG00000000538	Tom1l2	60226714	60352905	11	Tom1l2	9
ENSMUSG00000042709	Atpaf2	60400626	60418457	11	Atpaf2	2
ENSMUSG00000018415	Gid4	60417145	60450927	11	Gid4	9
ENSMUSG00000042650	Alkbh5	60536381	60558512	11	Alkbh5	5
ENSMUSG00000002812	Flii	60714123	60727263	11	Flii	1
ENSMUSG00000002814	Top3a	60740058	60777365	11	Top3a	4
ENSMUSG00000049323	Smcr8	60777524	60788287	11	Smcr8	15
ENSMUSG00000020534	Shmt1	60788104	60811718	11	Shmt1	3
ENSMUSG00000043284	Tmem11	60864452	60879272	11	Tmem11	4
ENSMUSG00000001034	Mapk7	61488812	61494406	11	Mapk7	3
ENSMUSG00000004837	Grap	61653265	61672784	11	Grap	13
ENSMUSG00000020528	Prpsap2	61729650	61762088	11	Prpsap2	1
ENSMUSG00000004798	Ulk2	61775649	61855073	11	Ulk2	1
ENSMUSG00000047804	Akap10	61871307	61930252	11	Akap10	11
ENSMUSG00000042331	Specc1	61956763	62223013	11	Specc1	6
ENSMUSG00000042298	Ttc19	62281473	62328451	11	Ttc19	1
ENSMUSG00000018501	Ncor1	62316426	62458541	11	Ncor1	6
ENSMUSG00000048497	Mmgt2	62648664	62666354	11	Mmgt2	8
ENSMUSG00000047821	Trim16	62820231	62850808	11	Trim16	23
ENSMUSG00000014177	Tvp23b	62879455	62916780	11	Tvp23b	4
ENSMUSG00000020549	Elac2	64979038	65002069	11	Elac2	2
ENSMUSG00000033352	Map2k4	65688243	65788297	11	Map2k4	1
ENSMUSG00000033066	Gas7	67455091	67688990	11	Gas7	17
ENSMUSG00000049928	Glp2r	67661502	67771153	11	Glp2r	16
ENSMUSG00000020901	Pik3r5	68432121	68497849	11	Pik3r5	2
ENSMUSG00000018736	Ndel1	68821434	68871858	11	Ndel1	1
ENSMUSG00000020897	Aurkb	69045647	69051664	11	Aurkb	6
ENSMUSG00000045176	Borcs6	69059717	69061578	11	Borcs6	3
ENSMUSG00000020895	Tmem107	69070806	69073293	11	Tmem107	1
ENSMUSG00000020894	Vamp2	69088490	69092384	11	Vamp2	21
ENSMUSG00000020893	Per1	69095217	69109960	11	Per1	3
ENSMUSG00000032782	Cntrob	69299487	69323775	11	Cntrob	2
ENSMUSG00000043419	Rnf227	69340461	69342641	11	Rnf227	2
ENSMUSG00000018474	Chd3	69343273	69369406	11	Chd3	10
ENSMUSG00000044795	Cyb5d1	69391925	69395631	11	Cyb5d1	2
ENSMUSG00000018476	Kdm6b	69398508	69413675	11	Kdm6b	5
ENSMUSG00000018765	Fxr2	69632990	69653297	11	Fxr2	1
ENSMUSG00000005204	Senp3	69673115	69682084	11	Senp3	1
ENSMUSG00000005198	Polr2a	69733997	69758637	11	Polr2a	3
ENSMUSG00000018750	Zbtb4	69765912	69784023	11	Zbtb4	2
ENSMUSG00000042826	Fgf11	69796068	69801857	11	Fgf11	2
ENSMUSG00000051790	Nlgn2	69823122	69837784	11	Nlgn2	2
ENSMUSG00000021972	Hmbox1	64811600	64949871	14	Hmbox1	1
ENSMUSG00000019461	Plscr3	69846376	69852058	11	Plscr3	3
ENSMUSG00000024188	Luc7l	26252896	26285504	17	Luc7l	1
ENSMUSG00000028136	Snx27	94497544	94582716	3	Snx27	1
ENSMUSG00000046731	Kctd11	69878261	69881406	11	Kctd11	1
ENSMUSG00000001588	Acap1	69881567	69895539	11	Acap1	3
ENSMUSG00000047284	Neurl4	69901072	69913820	11	Neurl4	4
ENSMUSG00000023170	Gps2	69913888	69916591	11	Gps2	4
ENSMUSG00000035202	Lars2	123366927	123462666	9	Lars2	1
ENSMUSG00000078812	Eif5a	69916714	69921958	11	Eif5a	2
ENSMUSG00000036473	Tbc1d24	24175431	24205562	17	Tbc1d24	1
ENSMUSG00000020888	Dvl2	70000595	70012301	11	Dvl2	1
ENSMUSG00000018923	Med11	70451919	70453727	11	Med11	1
ENSMUSG00000020821	Kif1c	70700548	70731964	11	Kif1c	7
ENSMUSG00000020817	Rabep1	70844778	70943105	11	Rabep1	7
ENSMUSG00000040667	Nup88	70943058	70969973	11	Nup88	1
ENSMUSG00000018449	Rpain	70970213	70977833	11	Rpain	3
ENSMUSG00000018446	C1qbp	70977836	70983026	11	C1qbp	2
ENSMUSG00000040620	Dhx33	70984091	71004437	11	Dhx33	5
ENSMUSG00000018442	Derl2	71007164	71019841	11	Derl2	4
ENSMUSG00000040599	Mis12	71019611	71027371	11	Mis12	3
ENSMUSG00000069830	Nlrp1a	71092236	71144704	11	Nlrp1a	2
ENSMUSG00000040093	Bmf	118528757	118549687	2	Bmf	1
ENSMUSG00000070390	Nlrp1b	71153102	71230733	11	Nlrp1b	34
ENSMUSG00000020808	Pimreg	72042032	72047370	11	Pimreg	1
ENSMUSG00000020807	4933427D14Rik	72153929	72207459	11	4933427D14Rik	5
ENSMUSG00000040483	Xaf1	72301629	72313733	11	Xaf1	29
ENSMUSG00000020790	Ankfy1	72690006	72772146	11	Ankfy1	7
ENSMUSG00000057778	Cyb5d2	72777232	72796142	11	Cyb5d2	2
ENSMUSG00000055670	Zzef1	72796226	72927120	11	Zzef1	3
ENSMUSG00000005947	Itgae	73090583	73147446	11	Itgae	4
ENSMUSG00000050107	Haspin	73135485	73138294	11	Haspin	4
ENSMUSG00000020741	Cluh	74649495	74670847	11	Cluh	3
ENSMUSG00000020745	Pafah1b1	74673949	74724670	11	Pafah1b1	11
ENSMUSG00000010554	Mettl16	74770830	74828525	11	Mettl16	4
ENSMUSG00000000282	Mnt	74830920	74845725	11	Mnt	5
ENSMUSG00000038351	Sgsm2	74849261	74897060	11	Sgsm2	4
ENSMUSG00000038290	Smg6	74925823	75164448	11	Smg6	2
ENSMUSG00000038268	Ovca2	75175942	75178835	11	Ovca2	2
ENSMUSG00000078789	Dph1	75177643	75191241	11	Dph1	3
ENSMUSG00000046836	Brox	183276352	183297269	1	Brox	1
ENSMUSG00000046993	Gm5637	60045111	60046229	X	Gm5637	1
ENSMUSG00000000751	Rpa1	75298166	75348324	11	Rpa1	2
ENSMUSG00000020850	Prpf8	75486816	75509449	11	Prpf8	1
ENSMUSG00000038178	Slc43a2	75531694	75577575	11	Slc43a2	6
ENSMUSG00000017781	Pitpna	75588097	75628804	11	Pitpna	3
ENSMUSG00000006127	Inpp5k	75630988	75648871	11	Inpp5k	3
ENSMUSG00000017774	Myo1c	75650504	75673910	11	Myo1c	7
ENSMUSG00000017776	Crk	75679259	75706908	11	Crk	4
ENSMUSG00000020849	Ywhae	75732869	75765845	11	Ywhae	3
ENSMUSG00000017288	Vps53	76046226	76179647	11	Vps53	1
ENSMUSG00000017286	Glod4	76120987	76243725	11	Glod4	8
ENSMUSG00000049396	Gemin4	76210571	76217664	11	Gemin4	2
ENSMUSG00000038046	Mrm3	76243715	76250619	11	Mrm3	9
ENSMUSG00000020843	Timm22	76406952	76416292	11	Timm22	5
ENSMUSG00000017631	Abr	76416734	76623558	11	Abr	16
ENSMUSG00000010392	Gosr1	76726602	76763579	11	Gosr1	8
ENSMUSG00000020840	Blmh	76924809	76987379	11	Blmh	5
ENSMUSG00000020716	Nf1	79339693	79581612	11	Nf1	1
ENSMUSG00000020696	Rffl	82802449	82871210	11	Rffl	2
ENSMUSG00000064120	Mocs1	49428362	49455435	17	Mocs1	1
ENSMUSG00000069094	Pde7a	19223108	19311322	3	Pde7a	1
ENSMUSG00000018841	Rad51d	82876434	82890614	11	Rad51d	7
ENSMUSG00000020692	Nle1	82900768	82908411	11	Nle1	7
ENSMUSG00000054404	Slfn5	82951349	82964840	11	Slfn5	19
ENSMUSG00000069793	Slfn9	82978390	82991830	11	Slfn9	57
ENSMUSG00000070923	Klhl9	88718292	88722465	4	Klhl9	1
ENSMUSG00000035208	Slfn8	83002158	83020810	11	Slfn8	65
ENSMUSG00000072621	Slfn10-ps	83028130	83040042	11	Slfn10-ps	47
ENSMUSG00000072620	Slfn2	83065112	83070678	11	Slfn2	5
ENSMUSG00000078495	Zfp984	147753974	147809788	4	Zfp984	2
ENSMUSG00000093483	AA465934	83291699	83294632	11	AA465934	1
ENSMUSG00000018733	Pex12	83294642	83302586	11	Pex12	4
ENSMUSG00000035152	Ap2b1	83299024	83405035	11	Ap2b1	11
ENSMUSG00000020680	Taf15	83473086	83506743	11	Taf15	2
ENSMUSG00000079429	Mroh2a	88226986	88262289	1	Mroh2a	1
ENSMUSG00000019122	Ccl9	83572919	83578636	11	Ccl9	5
ENSMUSG00000089764	Gm16580	26269337	26270384	17	Gm16580	1
ENSMUSG00000018160	Med1	98152154	98193293	11	Med1	1
