## Supplementary material for "Retention of ES cell-derived 129S genome drives NLRP1 hypersensitivity and transcriptional deregulation in *Nlrp3^−/−^* mice": ST5. NLRP3WT Macrophage 129S SNPs

### Sheet: Sheet 1
ensembl_gene_id	external_gene_name.x	start_position	end_position	chromosome_name	external_gene_name.y	nMutations
ENSMUSG00000001542	Ell2	75706757	75772364	13	Ell2	1
ENSMUSG00000002668	Dennd1c	57065905	57078514	17	Dennd1c	1
ENSMUSG00000005583	Mef2c	83504034	83667080	13	Mef2c	1
ENSMUSG00000008730	Hipk1	103739815	103791563	3	Hipk1	1
ENSMUSG00000016496	Cd274	29367455	29388095	19	Cd274	1
ENSMUSG00000017631	Abr	76416734	76623558	11	Abr	1
ENSMUSG00000018171	Vmp1	86583865	86683836	11	Vmp1	1
ENSMUSG00000020638	Cmpk2	26469204	26479837	12	Cmpk2	1
ENSMUSG00000022973	Synj1	90936092	91011308	16	Synj1	1
ENSMUSG00000023249	Parp3	106470322	106476949	9	Parp3	1
ENSMUSG00000024014	Pim1	29490753	29496112	17	Pim1	1
ENSMUSG00000024507	Hsd17b4	50128201	50196269	18	Hsd17b4	1
ENSMUSG00000026315	Serpinb8	107590006	107610484	1	Serpinb8	1
ENSMUSG00000026425	Srgap2	131285251	131527352	1	Srgap2	1
ENSMUSG00000026872	Zeb2	44983632	45117395	2	Zeb2	1
ENSMUSG00000027245	Hypk	121453290	121458672	2	Hypk	1
ENSMUSG00000027651	Rprd1b	158028497	158132297	2	Rprd1b	1
ENSMUSG00000027852	Nras	103058285	103067914	3	Nras	1
ENSMUSG00000028273	Pdlim5	142239590	142395696	3	Pdlim5	1
ENSMUSG00000028672	Hmgcl	135946448	135962617	4	Hmgcl	1
ENSMUSG00000030451	Herc2	56050196	56231800	7	Herc2	1
ENSMUSG00000030655	Smg1	118131308	118243670	7	Smg1	1
ENSMUSG00000030793	Pycard	127989708	127993867	7	Pycard	1
ENSMUSG00000032097	Ddx6	44604892	44640731	9	Ddx6	1
ENSMUSG00000032386	Trip4	65828930	65908794	9	Trip4	1
ENSMUSG00000032624	Eml4	83350931	83480361	17	Eml4	1
ENSMUSG00000037236	Matr3	35562138	35593835	18	Matr3	1
ENSMUSG00000037242	Clic4	135213969	135272814	4	Clic4	1
ENSMUSG00000037965	Zc3h7a	11136592	11176393	16	Zc3h7a	1
ENSMUSG00000039206	Daglb	143464584	143505942	5	Daglb	1
ENSMUSG00000040204	Pclaf	65890237	65903266	9	Pclaf	1
ENSMUSG00000041846	Ppp4r3a	101039409	101083702	12	Ppp4r3a	1
ENSMUSG00000042190	Cmklr1	113612354	113650426	5	Cmklr1	1
ENSMUSG00000043192	Gpi-ps	5639580	5641011	8	Gpi-ps	1
ENSMUSG00000045503	Sys1	164456964	164479638	2	Sys1	1
ENSMUSG00000048865	Arhgap30	171388954	171410298	1	Arhgap30	1
ENSMUSG00000050229	Pigm	172376546	172384099	1	Pigm	1
ENSMUSG00000051146	Camk2n2	20619215	20621287	16	Camk2n2	2
ENSMUSG00000055447	Cd47	49800533	49915010	16	Cd47	1
ENSMUSG00000058793	Cds2	132263148	132312050	2	Cds2	1
ENSMUSG00000062604	Srpk2	23503264	23684617	5	Srpk2	1
ENSMUSG00000074677	Sirpb1c	15795145	15848528	3	Sirpb1c	3
ENSMUSG00000074884	Serf2	121449195	121458313	2	Serf2	1
ENSMUSG00000078495	Zfp984	147753974	147809788	4	Zfp984	4
ENSMUSG00000079429	Mroh2a	88226986	88262289	1	Mroh2a	3
ENSMUSG00000083992	Gm11478	86630428	86631026	11	Gm11478	1
ENSMUSG00000085939	Cd63-ps	50134726	50135600	18	Cd63-ps	1
ENSMUSG00000090213	Tmem189	167642608	167689822	2	Tmem189	1
ENSMUSG00000095028	Sirpb1b	15495751	15575065	3	Sirpb1b	1
ENSMUSG00000096401	Gm21811	20136502	20151665	8	Gm21811	1
ENSMUSG00000107383	Gm4366	116824510	116825851	7	Gm4366	1
